# Exploiting Charge State Distribution to Probe Intramolecular Interactions in Gas-Phase Phosphopeptides and Enhance Proteomics Analyses

**DOI:** 10.1101/2023.09.21.558604

**Authors:** Vladimir Gorshkov, Frank Kjeldsen

**Affiliations:** Department of Biochemistry and Molecular Biology, University of Southern Denmark, DK-5230 Odense M, Denmark

## Abstract

Charging of analytes is a prerequisite for performing mass spectrometry analysis. In proteomics, electrospray ionization stands as the dominant technique for this process. Although the observation of differences in the peptide charge state distribution (CSD) is well-known among experimentalists, its analytical value remains underexplored. To investigate the utility of this dimension, we analyzed several public datasets, comprising over 250,000 peptide CSD profiles from the human proteome. We found that the dimension of the CSD demonstrates high reproducibility across multiple laboratories, mass analyzers, and extensive time intervals. The general observation was that the CSD enabled effective partitioning of the peptide property space, resulting in enhanced discrimination between sequence or constitutional peptide isomers. Next, by evaluating the CSD values of phosphorylated peptides, we were able to differentiate between phosphopeptides that indicate the formation of intramolecular structures in the gas phase and those that do not. The reproducibility of the CSD values (mean cosine similarity above 0.97 for most of the experiments), qualified CSD data suitable to train a deep learning model capable of accurately predicting CSD values (mean cosine similarity – 0.98). When we applied the CSD dimension to MS1- and MS2-based proteomics experiments, we consistently observed around a 5% increase in protein and peptide identification rate. Even though the CSD dimension is not as effective a discriminator as the widely-used retention time dimension, it still holds potential for application in direct infusion proteomics.
