## Supplementary material for "Exploiting Charge State Distribution to Probe Intramolecular Interactions in Gas-Phase Phosphopeptides and Enhance Proteomics Analyses": Description for used datasets

### Sheet: Regular peptides
filename	Laboratory	Instrument	Gradient length (min)	MS1 resolution	MS2 resolution	MS1 AGC	Sample load	Replicate	Year	PRIDE ID
11052020_HeLa01	PRG	Eclipse	30	120K	IT	1000000	500ng	1	2020	PXD045495
11052020_HeLa02	PRG	Eclipse	30	120K	IT	1000000	500ng	2	2020	PXD045495
11052020_HeLa09	PRG	Eclipse	120	120K	30K	1000000	500ng	1	2020	PXD045495
11052020_HeLa10	PRG	Eclipse	120	120K	30K	1000000	500ng	2	2020	PXD045495
QEHF1_09767_JB	PRG	QE	5	60K	15K	3000000	200ng	1	2018	PXD015669
QEHF1_09768_JB	PRG	QE	5	60K	15K	3000000	200ng	2	2018	PXD015669
QEHF1_09769_JB	PRG	QE	5	60K	15K	3000000	200ng	3	2018	PXD015669
QEHF1_09773_JB	PRG	QE	5	30K	15K	3000000	200ng	1	2018	PXD015669
QEHF1_09774_JB	PRG	QE	5	30K	15K	3000000	200ng	2	2018	PXD015669
QEHF1_09775_JB	PRG	QE	5	30K	15K	3000000	200ng	3	2018	PXD015669
QEHF1_09779_JB	PRG	QE	5	120K	15K	3000000	200ng	1	2018	PXD015669
QEHF1_09780_JB	PRG	QE	5	120K	15K	3000000	200ng	2	2018	PXD015669
QEHF1_09781_JB	PRG	QE	5	120K	15K	3000000	200ng	3	2018	PXD015669
QEHF1_10921_JB	PRG	QE	5	120K	15K	3000000	500ng	1	2018	PXD015669
QEHF1_10922_JB	PRG	QE	5	120K	15K	3000000	500ng	2	2018	PXD015669
QEHF1_10923_JB	PRG	QE	5	120K	15K	3000000	500ng	3	2018	PXD015669
QEHF1_10927_JB	PRG	QE	5	60K	15K	3000000	500ng	1	2018	PXD015669
QEHF1_10928_JB	PRG	QE	5	60K	15K	3000000	500ng	2	2018	PXD015669
QEHF1_10929_JB	PRG	QE	5	60K	15K	3000000	500ng	3	2018	PXD015669
20161213_NGHF_DBJ_SA_Exp3A_HeLa_1ug_15min_15000_01	CPR	QEX	15	60K	15K	3000000	1ug	1	2016	PXD006932
20161213_NGHF_DBJ_SA_Exp3A_HeLa_1ug_15min_15000_02	CPR	QEX	15	60K	15K	3000000	1ug	2	2016	PXD006932
20161213_NGHF_DBJ_SA_Exp3A_HeLa_1ug_15min_15000_03	CPR	QEX	15	60K	15K	3000000	1ug	3	2016	PXD006932
20161213_NGHF_DBJ_SA_Exp3A_HeLa_1ug_15min_7500_01	CPR	QEX	15	60K	7.5K	3000000	1ug	1	2016	PXD006932
20161213_NGHF_DBJ_SA_Exp3A_HeLa_1ug_15min_7500_02	CPR	QEX	15	60K	7.5K	3000000	1ug	2	2016	PXD006932
20161213_NGHF_DBJ_SA_Exp3A_HeLa_1ug_15min_7500_03	CPR	QEX	15	60K	7.5K	3000000	1ug	3	2016	PXD006932
20161213_NGHF_DBJ_SA_Exp3A_HeLa_1ug_30min_15000_01	CPR	QEX	30	60K	15K	3000000	1ug	1	2016	PXD006932
20161213_NGHF_DBJ_SA_Exp3A_HeLa_1ug_30min_15000_02	CPR	QEX	30	60K	15K	3000000	1ug	2	2016	PXD006932
20161213_NGHF_DBJ_SA_Exp3A_HeLa_1ug_30min_15000_03	CPR	QEX	30	60K	15K	3000000	1ug	3	2016	PXD006932
20161213_NGHF_DBJ_SA_Exp3A_HeLa_1ug_30min_7500_01	CPR	QEX	30	60K	7.5K	3000000	1ug	1	2016	PXD006932
20161213_NGHF_DBJ_SA_Exp3A_HeLa_1ug_30min_7500_02	CPR	QEX	30	60K	7.5K	3000000	1ug	2	2016	PXD006932
20161213_NGHF_DBJ_SA_Exp3A_HeLa_1ug_30min_7500_03	CPR	QEX	30	60K	7.5K	3000000	1ug	3	2016	PXD006932
20161213_NGHF_DBJ_SA_Exp3A_HeLa_1ug_60min_15000_01	CPR	QEX	60	60K	15K	3000000	1ug	1	2016	PXD006932
20161213_NGHF_DBJ_SA_Exp3A_HeLa_1ug_60min_15000_02	CPR	QEX	60	60K	15K	3000000	1ug	2	2016	PXD006932
20161213_NGHF_DBJ_SA_Exp3A_HeLa_1ug_60min_15000_03	CPR	QEX	60	60K	15K	3000000	1ug	3	2016	PXD006932
20161213_NGHF_DBJ_SA_Exp3A_HeLa_1ug_60min_7500_01	CPR	QEX	60	60K	7.5K	3000000	1ug	1	2016	PXD006932
20161213_NGHF_DBJ_SA_Exp3A_HeLa_1ug_60min_7500_02	CPR	QEX	60	60K	7.5K	3000000	1ug	2	2016	PXD006932
20161213_NGHF_DBJ_SA_Exp3A_HeLa_1ug_60min_7500_03	CPR	QEX	60	60K	7.5K	3000000	1ug	3	2016	PXD006932
20161213_NGHF_DBJ_SA_Exp3A_HeLa_1ug_7min_15000_01	CPR	QEX	7	60K	15K	3000000	1ug	1	2016	PXD006932
20161213_NGHF_DBJ_SA_Exp3A_HeLa_1ug_7min_15000_02	CPR	QEX	7	60K	15K	3000000	1ug	2	2016	PXD006932
20161213_NGHF_DBJ_SA_Exp3A_HeLa_1ug_7min_15000_03	CPR	QEX	7	60K	15K	3000000	1ug	3	2016	PXD006932
20161213_NGHF_DBJ_SA_Exp3A_HeLa_1ug_7min_7500_01	CPR	QEX	7	60K	7.5K	3000000	1ug	1	2016	PXD006932
20161213_NGHF_DBJ_SA_Exp3A_HeLa_1ug_7min_7500_02	CPR	QEX	7	60K	7.5K	3000000	1ug	2	2016	PXD006932
20161213_NGHF_DBJ_SA_Exp3A_HeLa_1ug_7min_7500_03	CPR	QEX	7	60K	7.5K	3000000	1ug	3	2016	PXD006932
20161214_HF_DBJ_SA_Exp3B_Hela_1ug_15min_15000_01_02	CPR	QE	15	60K	15K	3000000	1ug	1	2016	PXD006932
20161214_HF_DBJ_SA_Exp3B_Hela_1ug_15min_15000_02	CPR	QE	15	60K	15K	3000000	1ug	2	2016	PXD006932
20161214_HF_DBJ_SA_Exp3B_Hela_1ug_15min_15000_03	CPR	QE	15	60K	15K	3000000	1ug	3	2016	PXD006932
20161214_HF_DBJ_SA_Exp3B_Hela_1ug_30min_15000_01	CPR	QE	30	60K	15K	3000000	1ug	1	2016	PXD006932
20161214_HF_DBJ_SA_Exp3B_Hela_1ug_30min_15000_02	CPR	QE	30	60K	15K	3000000	1ug	2	2016	PXD006932
20161214_HF_DBJ_SA_Exp3B_Hela_1ug_30min_15000_03	CPR	QE	30	60K	15K	3000000	1ug	3	2016	PXD006932
20161214_HF_DBJ_SA_Exp3B_Hela_1ug_60min_15000_01	CPR	QE	60	60K	15K	3000000	1ug	1	2016	PXD006932
20161214_HF_DBJ_SA_Exp3B_Hela_1ug_60min_15000_02	CPR	QE	60	60K	15K	3000000	1ug	2	2016	PXD006932
20161214_HF_DBJ_SA_Exp3B_Hela_1ug_60min_15000_03	CPR	QE	60	60K	15K	3000000	1ug	3	2016	PXD006932
20161214_HF_DBJ_SA_Exp3B_Hela_1ug_7min_15000_01_02	CPR	QE	7	60K	15K	3000000	1ug	1	2016	PXD006932
20161214_HF_DBJ_SA_Exp3B_Hela_1ug_7min_15000_02	CPR	QE	7	60K	15K	3000000	1ug	2	2016	PXD006932
20161214_HF_DBJ_SA_Exp3B_Hela_1ug_7min_15000_03	CPR	QE	7	60K	15K	3000000	1ug	3	2016	PXD006932
20181201_QX7_FlMe_SA_HeLa_400ng_01	MPI	QEX	100	60K	15K	3000000	400ng	1	2018	PXD011225
20181201_QX7_FlMe_SA_HeLa_400ng_02	MPI	QEX	100	60K	15K	3000000	400ng	2	2018	PXD011225
20181201_QX7_FlMe_SA_HeLa_400ng_03	MPI	QEX	100	60K	15K	3000000	400ng	3	2018	PXD011225
20190218_QExHFX2_RSLC4_PST_25ngHeLa_1ulloop_PepMap_1hr_60k_01	IMP	QEX	60	60K	60K	1000000	25ng	1	2019	PXD014124
20190218_QExHFX2_RSLC4_PST_25ngHeLa_1ulloop_PepMap_1hr_60k_02	IMP	QEX	60	60K	60K	1000000	25ng	2	2019	PXD014124
20190218_QExHFX2_RSLC4_PST_25ngHeLa_1ulloop_PepMap_1hr_60k_03	IMP	QEX	60	60K	60K	1000000	25ng	3	2019	PXD014124
HeLa_2h_direct-inj_1	RKI	QE	140	70K	17K	3000000	1ug	1	2019	PXD011189
HeLa_2h_direct-inj_2	RKI	QE	140	70K	17K	3000000	1ug	2	2019	PXD011189
HeLa_2h_direct-inj_3	RKI	QE	140	70K	17K	3000000	1ug	3	2019	PXD011189

### Sheet: Regular peptides microflow
filename	Laboratory	Instrument	Gradient length (min)	MS1 resolution	MS2 resolution	MS1 AGC	Sample load	Replicate	Year	PRIDE ID
20181210_15cm_3_HelaDilution_30min_10000ng_28Hz_R1	TUM	QEX	30	60K	15K	3000000	10ug	1	2018	PXD015087
20181210_15cm_3_HelaDilution_30min_1000ng_28Hz_R1	TUM	QEX	30	60K	15K	3000000	1ug	1	2018	PXD015087
20181210_15cm_3_HelaDilution_30min_100ng_28Hz_R1	TUM	QEX	30	60K	15K	3000000	100ng	1	2018	PXD015087
20181210_15cm_3_HelaDilution_30min_2000ng_28Hz_R1	TUM	QEX	30	60K	15K	3000000	2ug	1	2018	PXD015087
20181210_15cm_3_HelaDilution_30min_200ng_28Hz_R1	TUM	QEX	30	60K	15K	3000000	200ng	1	2018	PXD015087
20181210_15cm_3_HelaDilution_30min_5000ng_28Hz_R1	TUM	QEX	30	60K	15K	3000000	5ug	1	2018	PXD015087
20181210_15cm_3_HelaDilution_30min_500ng_28Hz_R1	TUM	QEX	30	60K	15K	3000000	500ng	1	2018	PXD015087
20181210_15cm_3_HelaDilution_30min_50ng_28Hz_R1	TUM	QEX	30	60K	15K	3000000	50ng	1	2018	PXD015087

### Sheet: Regular peptides timsTOF
filename	Laboratory	Instrument	Gradient length (min)	Sample load	Sample	Year	PRIDE ID
Hela_FTa_8495	US	tTP	120	250ng	FT	2023	PXD040784
Hela_Wa_8499	US	tTP	120	250ng	W	2023	PXD040784
Hela_1a_8503	US	tTP	120	250ng	1	2023	PXD040784
Hela_2a_8517	US	tTP	120	250ng	2	2023	PXD040784
Hela_3a_8521	US	tTP	120	250ng	3	2023	PXD040784
Hela_4a_8525	US	tTP	120	250ng	4	2023	PXD040784
Hela_5a_8529	US	tTP	120	250ng	5	2023	PXD040784
Hela_6a_8533	US	tTP	120	250ng	6	2023	PXD040784
Hela_7a_8537	US	tTP	120	250ng	7	2023	PXD040784
Hela_8a_8541	US	tTP	120	250ng	8	2023	PXD040784

### Sheet: Phospho peptides
filename	Laboratory	Instrument	Gradient length (min)	MS1 resolution	MS2 resolution	Replicate	Year	PRIDE ID	Experiment
20160408_QE5_nLC5_AH_Bench_2mg_phos_LFQ_oneshot_1C	CPR	QEHF	240	120K	60K	C1	2016	PXD007145	Figure3_Biological_benchmark.rar
20160408_QE5_nLC5_AH_Bench_2mg_phos_LFQ_oneshot_1N	CPR	QEHF	240	120K	60K	N1	2016	PXD007145	Figure3_Biological_benchmark.rar
20160408_QE5_nLC5_AH_Bench_2mg_phos_LFQ_oneshot_1X	CPR	QEHF	240	120K	60K	X1	2016	PXD007145	Figure3_Biological_benchmark.rar
20160408_QE5_nLC5_AH_Bench_2mg_phos_LFQ_oneshot_2C	CPR	QEHF	240	120K	60K	C2	2016	PXD007145	Figure3_Biological_benchmark.rar
20160408_QE5_nLC5_AH_Bench_2mg_phos_LFQ_oneshot_2N	CPR	QEHF	240	120K	60K	N2	2016	PXD007145	Figure3_Biological_benchmark.rar
20160408_QE5_nLC5_AH_Bench_2mg_phos_LFQ_oneshot_2X	CPR	QEHF	240	120K	60K	X2	2016	PXD007145	Figure3_Biological_benchmark.rar
20160408_QE5_nLC5_AH_Bench_2mg_phos_LFQ_oneshot_3C	CPR	QEHF	240	120K	60K	C3	2016	PXD007145	Figure3_Biological_benchmark.rar
20160408_QE5_nLC5_AH_Bench_2mg_phos_LFQ_oneshot_3N	CPR	QEHF	240	120K	60K	N3	2016	PXD007145	Figure3_Biological_benchmark.rar
20160408_QE5_nLC5_AH_Bench_2mg_phos_LFQ_oneshot_3X	CPR	QEHF	240	120K	60K	X3	2016	PXD007145	Figure3_Biological_benchmark.rar
20160408_QE5_nLC5_AH_Bench_2mg_phos_LFQ_oneshot_4C	CPR	QEHF	240	120K	60K	C4	2016	PXD007145	Figure3_Biological_benchmark.rar
20160408_QE5_nLC5_AH_Bench_2mg_phos_LFQ_oneshot_4N	CPR	QEHF	240	120K	60K	N4	2016	PXD007145	Figure3_Biological_benchmark.rar
20160408_QE5_nLC5_AH_Bench_2mg_phos_LFQ_oneshot_4X	CPR	QEHF	240	120K	60K	X4	2016	PXD007145	Figure3_Biological_benchmark.rar
20171021_QEHFX1_SeHu_EP-20171021_U87_200_CTRL_1	MPI	QEX	60	60K	15K	C1	2017	PXD009227	EGFStimulation_QEHFX_Figure4_search.rar
20171021_QEHFX1_SeHu_EP-20171021_U87_200_CTRL_2	MPI	QEX	60	60K	15K	C2	2017	PXD009227	EGFStimulation_QEHFX_Figure4_search.rar
20171021_QEHFX1_SeHu_EP-20171021_U87_200_CTRL_3	MPI	QEX	60	60K	15K	C3	2017	PXD009227	EGFStimulation_QEHFX_Figure4_search.rar
20171021_QEHFX1_SeHu_EP-20171021_U87_200_CTRL_4	MPI	QEX	60	60K	15K	C4	2017	PXD009227	EGFStimulation_QEHFX_Figure4_search.rar
20171021_QEHFX1_SeHu_EP-20171021_U87_200_CTRL_5	MPI	QEX	60	60K	15K	C5	2017	PXD009227	EGFStimulation_QEHFX_Figure4_search.rar
20171021_QEHFX1_SeHu_EP-20171021_U87_200_CTRL_6	MPI	QEX	60	60K	15K	C6	2017	PXD009227	EGFStimulation_QEHFX_Figure4_search.rar
20171021_QEHFX1_SeHu_EP-20171021_U87_200_EGF_1	MPI	QEX	60	60K	15K	E1	2017	PXD009227	EGFStimulation_QEHFX_Figure4_search.rar
20171021_QEHFX1_SeHu_EP-20171021_U87_200_EGF_2	MPI	QEX	60	60K	15K	E2	2017	PXD009227	EGFStimulation_QEHFX_Figure4_search.rar
20171021_QEHFX1_SeHu_EP-20171021_U87_200_EGF_3	MPI	QEX	60	60K	15K	E3	2017	PXD009227	EGFStimulation_QEHFX_Figure4_search.rar
20171021_QEHFX1_SeHu_EP-20171021_U87_200_EGF_4	MPI	QEX	60	60K	15K	E4	2017	PXD009227	EGFStimulation_QEHFX_Figure4_search.rar
20171021_QEHFX1_SeHu_EP-20171021_U87_200_EGF_5	MPI	QEX	60	60K	15K	E5	2017	PXD009227	EGFStimulation_QEHFX_Figure4_search.rar
20171021_QEHFX1_SeHu_EP-20171021_U87_200_EGF_6	MPI	QEX	60	60K	15K	E6	2017	PXD009227	EGFStimulation_QEHFX_Figure4_search.rar
20171122_QE3_nLC7_AH_LFQrep2_long290_C1	CPR	QEX	240	120K	60K	C1	2017	PXD007145	Figure5_LFQrep.rar
20171122_QE3_nLC7_AH_LFQrep2_long290_C2	CPR	QEX	240	120K	60K	C2	2017	PXD007145	Figure5_LFQrep.rar
20171122_QE3_nLC7_AH_LFQrep2_long290_C3	CPR	QEX	240	120K	60K	C3	2017	PXD007145	Figure5_LFQrep.rar
20171122_QE3_nLC7_AH_LFQrep2_long290_X1	CPR	QEX	240	120K	60K	X1	2017	PXD007145	Figure5_LFQrep.rar
20171122_QE3_nLC7_AH_LFQrep2_long290_X2	CPR	QEX	240	120K	60K	X2	2017	PXD007145	Figure5_LFQrep.rar
20171122_QE3_nLC7_AH_LFQrep2_long290_X3	CPR	QEX	240	120K	60K	X3	2017	PXD007145	Figure5_LFQrep.rar
20171122_QE3_nLC7_AH_LFQrep2_short180_C1	CPR	QEX	146	120K	60K	C1	2017	PXD007145	Figure5_LFQrep.rar
20171122_QE3_nLC7_AH_LFQrep2_short180_C2	CPR	QEX	146	120K	60K	C2	2017	PXD007145	Figure5_LFQrep.rar
20171122_QE3_nLC7_AH_LFQrep2_short180_C3	CPR	QEX	146	120K	60K	C3	2017	PXD007145	Figure5_LFQrep.rar
20171122_QE3_nLC7_AH_LFQrep2_short180_X1	CPR	QEX	146	120K	60K	X1	2017	PXD007145	Figure5_LFQrep.rar
20171122_QE3_nLC7_AH_LFQrep2_short180_X2	CPR	QEX	146	120K	60K	X2	2017	PXD007145	Figure5_LFQrep.rar
20171122_QE3_nLC7_AH_LFQrep2_short180_X3	CPR	QEX	146	120K	60K	X3	2017	PXD007145	Figure5_LFQrep.rar
20171122_QE3_nLC7_AH_LFQrep2_short30_C1	CPR	QEX	23	120K	60K	C1	2017	PXD007145	Figure5_LFQrep.rar
20171122_QE3_nLC7_AH_LFQrep2_short30_C2	CPR	QEX	23	120K	60K	C2	2017	PXD007145	Figure5_LFQrep.rar
20171122_QE3_nLC7_AH_LFQrep2_short30_C3	CPR	QEX	23	120K	60K	C3	2017	PXD007145	Figure5_LFQrep.rar
20171122_QE3_nLC7_AH_LFQrep2_short30_X1	CPR	QEX	23	120K	60K	X1	2017	PXD007145	Figure5_LFQrep.rar
20171122_QE3_nLC7_AH_LFQrep2_short30_X2	CPR	QEX	23	120K	60K	X2	2017	PXD007145	Figure5_LFQrep.rar
20171122_QE3_nLC7_AH_LFQrep2_short30_X3	CPR	QEX	23	120K	60K	X3	2017	PXD007145	Figure5_LFQrep.rar
20171122_QE3_nLC7_AH_LFQrep2_short90_C1	CPR	QEX	73	120K	60K	C1	2017	PXD007145	Figure5_LFQrep.rar
20171122_QE3_nLC7_AH_LFQrep2_short90_C2	CPR	QEX	73	120K	60K	C2	2017	PXD007145	Figure5_LFQrep.rar
20171122_QE3_nLC7_AH_LFQrep2_short90_C3	CPR	QEX	73	120K	60K	C3	2017	PXD007145	Figure5_LFQrep.rar
20171122_QE3_nLC7_AH_LFQrep2_short90_C4	CPR	QEX	73	120K	60K	C4	2017	PXD007145	Figure5_LFQrep.rar
20171122_QE3_nLC7_AH_LFQrep2_short90_C5	CPR	QEX	73	120K	60K	C5	2017	PXD007145	Figure5_LFQrep.rar
20171122_QE3_nLC7_AH_LFQrep2_short90_C6	CPR	QEX	73	120K	60K	C6	2017	PXD007145	Figure5_LFQrep.rar
20171122_QE3_nLC7_AH_LFQrep2_short90_C7	CPR	QEX	73	120K	60K	C7	2017	PXD007145	Figure5_LFQrep.rar
20171122_QE3_nLC7_AH_LFQrep2_short90_C8	CPR	QEX	73	120K	60K	C8	2017	PXD007145	Figure5_LFQrep.rar
20171122_QE3_nLC7_AH_LFQrep2_short90_X1	CPR	QEX	73	120K	60K	X1	2017	PXD007145	Figure5_LFQrep.rar
20171122_QE3_nLC7_AH_LFQrep2_short90_X2	CPR	QEX	73	120K	60K	X2	2017	PXD007145	Figure5_LFQrep.rar
20171122_QE3_nLC7_AH_LFQrep2_short90_X3	CPR	QEX	73	120K	60K	X3	2017	PXD007145	Figure5_LFQrep.rar
20171122_QE3_nLC7_AH_LFQrep2_short90_X4	CPR	QEX	73	120K	60K	X4	2017	PXD007145	Figure5_LFQrep.rar
20171122_QE3_nLC7_AH_LFQrep2_short90_X5	CPR	QEX	73	120K	60K	X5	2017	PXD007145	Figure5_LFQrep.rar
20171122_QE3_nLC7_AH_LFQrep2_short90_X6	CPR	QEX	73	120K	60K	X6	2017	PXD007145	Figure5_LFQrep.rar
20171122_QE3_nLC7_AH_LFQrep2_short90_X7	CPR	QEX	73	120K	60K	X7	2017	PXD007145	Figure5_LFQrep.rar
20171122_QE3_nLC7_AH_LFQrep2_short90_X8	CPR	QEX	73	120K	60K	X8	2017	PXD007145	Figure5_LFQrep.rar
20180303_QEHFX1_SeHu_EP_Gradient_15m_1	MPI	QEX	15	60K	15K	1	2018	PXD009227	Gradientcompare_QE HFX_Fig 3b_search.rar
20180303_QEHFX1_SeHu_EP_Gradient_15m_2	MPI	QEX	15	60K	15K	2	2018	PXD009227	Gradientcompare_QE HFX_Fig 3b_search.rar
20180303_QEHFX1_SeHu_EP_Gradient_15m_3	MPI	QEX	15	60K	15K	3	2018	PXD009227	Gradientcompare_QE HFX_Fig 3b_search.rar
20180303_QEHFX1_SeHu_EP_Gradient_30m_1	MPI	QEX	30	60K	15K	1	2018	PXD009227	Gradientcompare_QE HFX_Fig 3b_search.rar
20180303_QEHFX1_SeHu_EP_Gradient_30m_2	MPI	QEX	30	60K	15K	2	2018	PXD009227	Gradientcompare_QE HFX_Fig 3b_search.rar
20180303_QEHFX1_SeHu_EP_Gradient_30m_3	MPI	QEX	30	60K	15K	3	2018	PXD009227	Gradientcompare_QE HFX_Fig 3b_search.rar
20180303_QEHFX1_SeHu_EP_Gradient_60m_1	MPI	QEX	60	60K	15K	1	2018	PXD009227	Gradientcompare_QE HFX_Fig 3b_search.rar
20180303_QEHFX1_SeHu_EP_Gradient_60m_2	MPI	QEX	60	60K	15K	2	2018	PXD009227	Gradientcompare_QE HFX_Fig 3b_search.rar
20180303_QEHFX1_SeHu_EP_Gradient_60m_3	MPI	QEX	60	60K	15K	3	2018	PXD009227	Gradientcompare_QE HFX_Fig 3b_search.rar
20180303_QEHFX1_SeHu_EP_Gradient_90m_1	MPI	QEX	90	60K	15K	1	2018	PXD009227	Gradientcompare_QE HFX_Fig 3b_search.rar
20180303_QEHFX1_SeHu_EP_Gradient_90m_2	MPI	QEX	90	60K	15K	2	2018	PXD009227	Gradientcompare_QE HFX_Fig 3b_search.rar
20180303_QEHFX1_SeHu_EP_Gradient_90m_3	MPI	QEX	90	60K	15K	3	2018	PXD009227	Gradientcompare_QE HFX_Fig 3b_search.rar
EasyPhos_HeLa_1	RKI	QEP	194	70K	17.5K	EP1	2019	PXD011189	txtEasyPhos.zip
EasyPhos_HeLa_2	RKI	QEP	194	70K	17.5K	EP2	2019	PXD011189	txtEasyPhos.zip
EasyPhos_HeLa_3	RKI	QEP	194	70K	17.5K	EP3	2019	PXD011189	txtEasyPhos.zip
OR14_A3_20170321_CMP_HeLa_IMAC_R1	UU	QEHF	155	60K	30K	1	2017	PXD08289	MaxQuant_output_txtfiles.zip
OR14_A3_20170321_CMP_HeLa_IMAC_R2	UU	QEHF	155	60K	30K	2	2017	PXD08289	MaxQuant_output_txtfiles.zip
OR14_A3_20170323_CMP_HEK_imac_R2	UU	QEHF	155	60K	30K	3	2017	PXD08289	MaxQuant_output_txtfiles.zip
OR14_A3_20170323_CMP_HEK_imac_R4	UU	QEHF	155	60K	30K	4	2017	PXD08289	MaxQuant_output_txtfiles.zip
OR14_A3_20170323_CMP_HEK_IMAC_R5	UU	QEHF	155	60K	30K	5	2017	PXD08289	MaxQuant_output_txtfiles.zip
OR14_A3_20170323_CMP_HeLa_imac_R6	UU	QEHF	155	60K	30K	6	2017	PXD08289	MaxQuant_output_txtfiles.zip
phosphoSPEED_HeLa_1	RKI	QEP	194	70K	17.5K	PS1	2019	PXD011189	txtPhosphoSPEED.zip
phosphoSPEED_HeLa_2	RKI	QEP	194	70K	17.5K	PS2	2019	PXD011189	txtPhosphoSPEED.zip
phosphoSPEED_HeLa_3	RKI	QEP	194	70K	17.5K	PS3	2019	PXD011189	txtPhosphoSPEED.zip
Mock_infected_replicate1	UZ	Fusion	120	120K	IT	1	2022	PXD029753
Mock_infected_replicate2	UZ	Fusion	120	120K	IT	2	2022	PXD029753
Mock_infected_replicate3	UZ	Fusion	120	120K	IT	3	2022	PXD029753
Mock_infected_replicate4	UZ	Fusion	120	120K	IT	4	2022	PXD029753
Mock_infected_replicate5	UZ	Fusion	120	120K	IT	5	2022	PXD029753

### Sheet: Synthetic phosphopeptides
filename	PRIDE ID	Experiment
02330a_BA4_4087_1_PTM_TrainKit_Ymod_Phospho_200fmol_2xIT_2xHCD_R1	PXD009449	SEARCH_Ymod_Phospho.zip
02330a_BA4_4087_1_PTM_TrainKit_Ymod_Phospho_200fmol_3xHCD_R1	PXD009449	SEARCH_Ymod_Phospho.zip
02330a_BA4_4087_1_PTM_TrainKit_Ymod_Phospho_200fmol_ETD_R1	PXD009449	SEARCH_Ymod_Phospho.zip
02330a_BA4_4087_1_PTM_TrainKit_Ymod_Phospho_200fmol_survey_R1	PXD009449	SEARCH_Ymod_Phospho.zip
1	PXD000138	STable2.xlsx
10	PXD000138	STable2.xlsx
11	PXD000138	STable2.xlsx
12	PXD000138	STable2.xlsx
13	PXD000138	STable2.xlsx
14	PXD000138	STable2.xlsx
15	PXD000138	STable2.xlsx
16	PXD000138	STable2.xlsx
17	PXD000138	STable2.xlsx
18	PXD000138	STable2.xlsx
19	PXD000138	STable2.xlsx
2	PXD000138	STable2.xlsx
20	PXD000138	STable2.xlsx
21	PXD000138	STable2.xlsx
22	PXD000138	STable2.xlsx
23	PXD000138	STable2.xlsx
24	PXD000138	STable2.xlsx
25	PXD000138	STable2.xlsx
26	PXD000138	STable2.xlsx
27	PXD000138	STable2.xlsx
28	PXD000138	STable2.xlsx
29	PXD000138	STable2.xlsx
3	PXD000138	STable2.xlsx
30	PXD000138	STable2.xlsx
31	PXD000138	STable2.xlsx
32	PXD000138	STable2.xlsx
33	PXD000138	STable2.xlsx
34	PXD000138	STable2.xlsx
35	PXD000138	STable2.xlsx
36	PXD000138	STable2.xlsx
37	PXD000138	STable2.xlsx
38	PXD000138	STable2.xlsx
39	PXD000138	STable2.xlsx
4	PXD000138	STable2.xlsx
40	PXD000138	STable2.xlsx
41	PXD000138	STable2.xlsx
42	PXD000138	STable2.xlsx
43	PXD000138	STable2.xlsx
44	PXD000138	STable2.xlsx
45	PXD000138	STable2.xlsx
46	PXD000138	STable2.xlsx
47	PXD000138	STable2.xlsx
48	PXD000138	STable2.xlsx
49	PXD000138	STable2.xlsx
5	PXD000138	STable2.xlsx
50	PXD000138	STable2.xlsx
51	PXD000138	STable2.xlsx
52	PXD000138	STable2.xlsx
53	PXD000138	STable2.xlsx
54	PXD000138	STable2.xlsx
55	PXD000138	STable2.xlsx
56	PXD000138	STable2.xlsx
57	PXD000138	STable2.xlsx
58	PXD000138	STable2.xlsx
59	PXD000138	STable2.xlsx
6	PXD000138	STable2.xlsx
60	PXD000138	STable2.xlsx
61	PXD000138	STable2.xlsx
62	PXD000138	STable2.xlsx
63	PXD000138	STable2.xlsx
64	PXD000138	STable2.xlsx
65	PXD000138	STable2.xlsx
66	PXD000138	STable2.xlsx
67	PXD000138	STable2.xlsx
68	PXD000138	STable2.xlsx
69	PXD000138	STable2.xlsx
7	PXD000138	STable2.xlsx
70	PXD000138	STable2.xlsx
71	PXD000138	STable2.xlsx
72	PXD000138	STable2.xlsx
73	PXD000138	STable2.xlsx
74	PXD000138	STable2.xlsx
75	PXD000138	STable2.xlsx
76	PXD000138	STable2.xlsx
77	PXD000138	STable2.xlsx
78	PXD000138	STable2.xlsx
79	PXD000138	STable2.xlsx
8	PXD000138	STable2.xlsx
80	PXD000138	STable2.xlsx
81	PXD000138	STable2.xlsx
82	PXD000138	STable2.xlsx
83	PXD000138	STable2.xlsx
84	PXD000138	STable2.xlsx
85	PXD000138	STable2.xlsx
86	PXD000138	STable2.xlsx
87	PXD000138	STable2.xlsx
88	PXD000138	STable2.xlsx
89	PXD000138	STable2.xlsx
9	PXD000138	STable2.xlsx
90	PXD000138	STable2.xlsx
91	PXD000138	STable2.xlsx
92	PXD000138	STable2.xlsx
93	PXD000138	STable2.xlsx
94	PXD000138	STable2.xlsx
95	PXD000138	STable2.xlsx
96	PXD000138	STable2.xlsx

### Sheet: DirectMS1 dataset
filename	Instrument	Gradient length (min)	MS1 resolution	MS1 AGC	FAIMS	Sample load	Replicate	PRIDE ID
LUM2_05433_VG	Lumos	5	120K	400000	FAIMS	200ng	1	PXD023977
LUM2_05434_VG	Lumos	5	120K	400000	FAIMS	200ng	2	PXD023977
LUM2_05435_VG	Lumos	5	120K	400000	FAIMS	200ng	3	PXD023977
LUM2_1000448_FKJ_JB_HeLa_01	Lumos	5	120K	400000	noFAIMS	200ng	1	PXD045495
LUM2_1000449_FKJ_JB_HeLa_02	Lumos	5	120K	400000	noFAIMS	200ng	2	PXD045495
LUM2_1000450_FKJ_JB_HeLa_03	Lumos	5	120K	400000	noFAIMS	500ng	1	PXD045495
LUM2_1000451_FKJ_JB_HeLa_04	Lumos	5	120K	400000	noFAIMS	500ng	2	PXD045495
QEHF1_09776_JB	QEHF	5	120K	3000000	noFAIMS	200ng	1	PXD015669
QEHF1_09777_JB	QEHF	5	120K	3000000	noFAIMS	200ng	2	PXD015669
QEHF1_09778_JB	QEHF	5	120K	3000000	noFAIMS	200ng	3	PXD015669
QEHFX2_00638_JB	QEX	5	120K	3000000	noFAIMS	500ng	1	PXD045495
QEHFX2_00639_JB	QEX	5	120K	3000000	noFAIMS	500ng	2	PXD045495
QEHFX2_00640_JB	QEX	5	120K	3000000	noFAIMS	500ng	3	PXD045495
